# Transcriptional repression by AP2-Sp3 regulates the mosquito-to-mammal infectivity switch in malaria sporozoites

**DOI:** 10.64898/2026.07.27.740904

**Authors:** Tsubasa Nishi, Izumi Kaneko, Shiroh Iwanaga, Masao Yuda

**Affiliations:** Research Institute for Microbial Diseases, Osaka University, Suita 565-0871, Japan; Department of Medicine, Mie University, Tsu 514-8507, Japan

## Abstract

Malaria sporozoites are a key developmental stage responsible for mosquito-to-mammal transmission. Sporozoites formed within oocysts on the mosquito midgut first mature into a salivary gland-invasive stage and subsequently become liver-infective upon colonizing the salivary glands. This functional switch is essential for successful parasite transmission, yet its underlying molecular mechanisms remain unclear. Here, we identify the AP2-family transcription factor AP2-Sp3 as a key regulator of this process in *Plasmodium berghei*. AP2-Sp3 is expressed in midgut sporozoites but disappears in salivary gland sporozoites. It directly binds to the *cis*-regulatory motif CATTG and represses the target genes, which include the majority of known liver infection-related genes. Disruption of *ap2-sp3* impairs development of midgut sporozoites and causes a premature shift of their transcriptome toward a salivary gland sporozoite-like state. Together, these findings demonstrate that AP2-Sp3 maintains the midgut sporozoite-specific transcriptome by suppressing the salivary gland sporozoite transcriptional program, thereby controlling the mosquito-to-mammal infectivity switch.
