## Supplementary Table 5 for "Transcriptional repression by AP2-Sp3 regulates the mosquito-to-mammal infectivity switch in malaria sporozoites"

### Sheet: 5a
Supplementary Table 5a. Target genes of AP2-Sp3. <List of targets.>
ID	annotation	classification	group	DEG
PBANKA_0109800	EF hand domain-containing protein, putative	other	2
PBANKA_0111900	conserved Plasmodium protein, unknown function	unknown	1
PBANKA_0203750	phosphatidate cytidylyltransferase, putative	other	1
PBANKA_0206700	conserved Plasmodium protein, unknown function	unknown	2
PBANKA_0209000	protein E140, putative	other	1
PBANKA_0209700	zinc-carboxypeptidase, putative	proteolysis	1
PBANKA_0210400	DNA mismatch repair protein PMS1, putative	other	1
PBANKA_0214600	Plasmodium exported protein, unknown function	other	2	up
PBANKA_0214700	Plasmodium exported protein, unknown function	other	2
PBANKA_0301400	conserved Plasmodium protein, unknown function	unknown	2
PBANKA_0301500	protein MAK16, putative	ribosome biogenesis	1
PBANKA_0302300	aspartate aminotransferase, putative	other	1	up
PBANKA_0304700	serine repeat antigen 5	other sporozoite-related gene	1
PBANKA_0307900	conserved Plasmodium protein, unknown function	unknown	1	up
PBANKA_0311400	serine/threonine protein kinase STK2	protein kinase/phosphatase	1
PBANKA_0311500	conserved Plasmodium protein, unknown function	unknown	2
PBANKA_0311800	acyl-CoA synthetase, putative	other	1
PBANKA_0312000	conserved Plasmodium protein, unknown function	unknown	1
PBANKA_0314200	calcium-dependent protein kinase 1	protein kinase/phosphatase	2
PBANKA_0402600	inner membrane complex protein 1a	pellicle/IMC	2
PBANKA_0403100	1-cys-glutaredoxin-like protein-1, putative	other	2
PBANKA_0403200	circumsporozoite (CS) protein	surface protein	1
PBANKA_0403400	conserved protein, unknown function	unknown	1
PBANKA_0403700	GRIP domain-containing protein, putative	other	2
PBANKA_0405100	ER membrane protein complex subunit 5, putative	other	2
PBANKA_0405200	T-complex protein 1 subunit beta, putative	other	2
PBANKA_0406900	conserved protein, unknown function	unknown	1
PBANKA_0413300	ribosomal protein L47, mitochondrial, putative	other	2
PBANKA_0416300	nucleoporin NUP221	other	1
PBANKA_0416400	ATP synthase-associated protein, putative	other	2
PBANKA_0501200	early transcribed membrane protein	other sporozoite-related gene	1	up
PBANKA_0501400	rhoptry neck protein 12	rhoptry	2
PBANKA_0503800	conserved Plasmodium protein, unknown function	unknown	2
PBANKA_0505300	conserved Plasmodium protein, unknown function	unknown	1
PBANKA_0506500	ZIP domain-containing protein	surface protein	1
PBANKA_0506700	citrate synthase, mitochondrial, putative	other	1	up
PBANKA_0506800	kelch protein K10, putative	other	1	up
PBANKA_0508000	conserved Plasmodium protein, unknown function	unknown	2	down
PBANKA_0509600	conserved Plasmodium protein, unknown function	unknown	2
PBANKA_0510700	conserved Plasmodium protein, unknown function	unknown	1
PBANKA_0510800	conserved Plasmodium protein, unknown function	unknown	1
PBANKA_0510900	40S ribosomal protein S2, putative	ribosome biogenesis	1
PBANKA_0512900	conserved protein, unknown function	unknown	2
PBANKA_0513700	conserved Plasmodium protein, unknown function	unknown	1	up
PBANKA_0513800	heptatricopeptide repeat and RAP domain-containing protein, putative	other	1	up
PBANKA_0514200	claudin-like apicomplexan microneme protein	microneme	1
PBANKA_0514900	ookinete surface protein P28	surface protein	2	down
PBANKA_0516000	conserved Plasmodium protein, unknown function	unknown	2
PBANKA_0516100	conserved protein, unknown function	unknown	2
PBANKA_0516900	S-adenosylmethionine decarboxylase/ornithine decarboxylase, putative	other	1
PBANKA_0517700	ubiquitin-conjugating enzyme E2, putative	proteolysis	1	up
PBANKA_0519200	conserved Plasmodium protein, unknown function	unknown	2
PBANKA_0520000	pyruvate kinase 2, putative	other	2
PBANKA_0520100	conserved Plasmodium protein, unknown function	unknown	2
PBANKA_0521400	serine/threonine protein kinase RIO2, putative	protein kinase/phosphatase	1
PBANKA_0521700	AP2 domain transcription factor, putative	transcription	1
PBANKA_0523000	conserved Plasmodium protein, unknown function	unknown	1
PBANKA_0523100	eukaryotic initiation factor 4A-III, putative	other	1
PBANKA_0523800	apical asparagine-rich protein AARP, putative	rhoptry	2
PBANKA_0523900	glideosome associated protein with multiple membrane spans 2, putative	pellicle/IMC	2
PBANKA_0524100	conserved Plasmodium protein, unknown function	unknown	2
PBANKA_0524700	Plasmodium exported protein, unknown function	other	2
PBANKA_0603900	HAD domain ookinete protein	pellicle/IMC	1	up
PBANKA_0604300	tetratricopeptide repeat protein, putative	other	2
PBANKA_0604400	targeted glyoxalase II, putative	other	2
PBANKA_0605800	LIMP protein	surface protein	1
PBANKA_0605900	conserved Plasmodium protein, unknown function	unknown	1
PBANKA_0607300	zinc finger protein, putative	other	1	up
PBANKA_0609500	kinesin-X3	pellicle/IMC	1
PBANKA_0610700	conserved Plasmodium protein, unknown function	unknown	1	up
PBANKA_0610800	eukaryotic translation initiation factor eIF2A, putative	other	1
PBANKA_0611500	conserved Plasmodium protein, unknown function	unknown	1	up
PBANKA_0612200	apicomplexan kinetochore protein 3	other	1
PBANKA_0612400	AP2 domain transcription factor AP2-Z	transcription	2
PBANKA_0614100	transcription initiation factor IIA subunit 1, putative	transcription	2	up
PBANKA_0614300	cysteine desulfurase	other	2	down
PBANKA_0615200	calcium-dependent protein kinase 4	protein kinase/phosphatase	2
PBANKA_0615900	cysteine repeat modular protein 2	surface protein	2
PBANKA_0616000	ribosomal protein S8, mitochondrial, putative	other	2
PBANKA_0616200	conserved Plasmodium protein, unknown function	unknown	1	up
PBANKA_0619200	secreted ookinete protein, putative	microneme	2	up
PBANKA_0619700	rhoptry-associated leucine zipper-like protein 1, putative	rhoptry	2
PBANKA_0622900	conserved Plasmodium protein, unknown function	unknown	2
PBANKA_0702300	mitochondrial inner membrane protein OXA1, putative	other	2
PBANKA_0707800	U5 small nuclear ribonucleoprotein 40 kDa protein, putative	other	2
PBANKA_0710300	protein transport protein YIF1, putative	vesicular transport	1
PBANKA_0711900	heat shock protein 70	other	1
PBANKA_0712500	dynactin subunit 6, putative	other	2
PBANKA_0712800	U4/U6.U5 small nuclear ribonucleoprotein, putative	other	2
PBANKA_0713200	conserved protein, unknown function	unknown	1
PBANKA_0714400	EF-hand calcium-binding domain-containing protein, putative	other	1
PBANKA_0714500	male gamete fusion factor HAP2P, putative	other	1
PBANKA_0715700	lysine decarboxylase-like protein, putative	other	1
PBANKA_0715800	50S ribosomal protein L10, putative	ribosome biogenesis	1
PBANKA_0716800	conserved Plasmodium protein, unknown function	unknown	1	up
PBANKA_0719200	mRNA-binding protein PUF2	other sporozoite-related gene	1
PBANKA_0720500	LSM domain-containing protein, putative	other	2	down
PBANKA_0721000	conserved protein, unknown function	unknown	1	down
PBANKA_0801800	basal complex transmembrane protein 2, putative	pellicle/IMC	2
PBANKA_0804500	rhoptry-associated membrane antigen, putative	rhoptry	2
PBANKA_0805100	ribosomal protein S8e, putative	ribosome biogenesis	1	up
PBANKA_0808100	6-cysteine protein B9	microneme	1
PBANKA_0810700	subpellicular microtubule protein 1, putative	pellicle/IMC	2
PBANKA_0813000	inhibitor of cysteine proteases	microneme	1
PBANKA_0814800	conserved Plasmodium protein, unknown function	unknown	1
PBANKA_0815100	conserved Plasmodium protein, unknown function	unknown	1	up
PBANKA_0819600	conserved Plasmodium protein, unknown function	unknown	2
PBANKA_0820400	major facilitator superfamily domain-containing protein, putative	other	1
PBANKA_0823100	S-adenosylmethionine synthetase, putative	other	1	up
PBANKA_0825300	conserved Plasmodium protein, unknown function	unknown	1	up
PBANKA_0825900	conserved Plasmodium protein, unknown function	unknown	1
PBANKA_0829000	conserved Plasmodium protein, unknown function	unknown	1
PBANKA_0829100	conserved Plasmodium protein, unknown function	unknown	1	up
PBANKA_0830400	G2 protein	pellicle/IMC	2
PBANKA_0832100	conserved Plasmodium protein, unknown function	unknown	2
PBANKA_0833000	profilin	other sporozoite-related gene	1	down
PBANKA_0833400	apicoplast ribosomal protein S6, putative	other	1
PBANKA_0834200	conserved Plasmodium protein, unknown function	unknown	2
PBANKA_0834800	histidine--tRNA ligase, putative	other	1	up
PBANKA_0834900	TFIIH basal transcription factor complex helicase XPD subunit, putative	transcription	1	up
PBANKA_0906100	conserved Plasmodium protein, unknown function	unknown	1	up
PBANKA_0906600	coproporphyrinogen-III oxidase, putative	other	2
PBANKA_0909400	conserved Plasmodium protein, unknown function	unknown	1
PBANKA_0910800	conserved Plasmodium protein, unknown function	unknown	1	up
PBANKA_0910900	sporozoite surface protein essential for liver stage development	surface protein	1
PBANKA_0911700	subtilisin-like protease 2	microneme	1	up
PBANKA_0912400	asparagine-rich merozoite protein ARMA, putative	surface protein	2
PBANKA_0913900	alpha/beta hydrolase, putative	other	1	up
PBANKA_0914000	WPP motif-containing protein, putative	other	1
PBANKA_0915000	apical membrane antigen 1	microneme	1
PBANKA_0915400	conserved Plasmodium protein, unknown function	unknown	1	up
PBANKA_0915600	aquaglyceroporin	other	1
PBANKA_0915900	amino acid transporter, putative	other	2
PBANKA_0916000	transporter, putative	other	1
PBANKA_0917200	RNA-binding protein s1, putative	other	1
PBANKA_0918600	phosphatidylinositol-4-phosphate 5-kinase, putative	other	2
PBANKA_0918900	conserved Plasmodium protein, unknown function	unknown	1	down
PBANKA_0921700	conserved Plasmodium protein, unknown function	unknown	2
PBANKA_0926500	peptidase M16, putative	proteolysis	2
PBANKA_0928500	ATP-dependent zinc metalloprotease FTSH, putative	proteolysis	1	up
PBANKA_0932000	rhoptry neck protein 4	rhoptry	2
PBANKA_0933500	rhomboid protease ROM1	microneme	1
PBANKA_0935500	protein kinase, putative	protein kinase/phosphatase	2
PBANKA_0938800	conserved Plasmodium protein, unknown function	unknown	2
PBANKA_0941800	histone H2B, putative	other	2
PBANKA_0942000	calcium/calmodulin-dependent protein kinase, putative	protein kinase/phosphatase	2
PBANKA_1001800	AP2 domain transcription factor AP2-SP2	transcription	2
PBANKA_1002200	6-cysteine protein P52	microneme	1
PBANKA_1002400	dipeptidyl aminopeptidase 3, putative	proteolysis	2
PBANKA_1003600	apical sushi protein, putative	rhoptry	2
PBANKA_1004200	conserved protein, unknown function	unknown	2
PBANKA_1006300	perforin-like protein 1	microneme	1
PBANKA_1010400	CLAMP-linked invasion protein CLIP, putative	microneme	1
PBANKA_1013000	inner membrane complex suture component, putative	pellicle/IMC	2
PBANKA_1015500	AP2 domain transcription factor AP2-O3	transcription	2
PBANKA_1016500	WW domain-binding protein 11, putative	other	1	up
PBANKA_1017800	conserved Plasmodium protein, unknown function	unknown	1
PBANKA_1019900	conserved Plasmodium protein, unknown function	unknown	2
PBANKA_1020100	serine/threonine protein phosphatase 7	protein kinase/phosphatase	1	up
PBANKA_1022600	pantothenate kinase 1, putative	other	1	up
PBANKA_1031600	ribosome maturation protein SBDS, putative	ribosome biogenesis	1	up
PBANKA_1032100	rhoptry-associated protein 1	rhoptry	2
PBANKA_1033900	40S ribosomal protein S8e, putative	ribosome biogenesis	1
PBANKA_1034600	conserved Plasmodium protein, unknown function	unknown	2
PBANKA_1035400	glideosome associated protein with multiple membrane spans 3, putative	pellicle/IMC	2
PBANKA_1036500	RING zinc finger protein, putative	proteolysis	2	up
PBANKA_1037400	cysteine-rich small secreted protein CSS, putative	other	1	up
PBANKA_1037600	rRNA biogenesis protein RRP5, putative	ribosome biogenesis	1
PBANKA_1101400	rhoptry-associated protein 2/3	rhoptry	2
PBANKA_1103200	protein kinase, putative	protein kinase/phosphatase	2
PBANKA_1106600	conserved protein, unknown function	unknown	2
PBANKA_1107600	6-cysteine protein P38, putative	surface protein	1
PBANKA_1107700	SET domain protein, putative	other	1
PBANKA_1108500	protein AAP6, putative	other	2
PBANKA_1108600	alpha-soluble NSF attachment protein, putative	vesicular transport	1	down
PBANKA_1109100	ERCC4 domain-containing protein, putative	other	1
PBANKA_1110900	conserved Plasmodium protein, unknown function	unknown	1
PBANKA_1111900	CDK-activating kinase assembly factor MAT1, putative	protein kinase/phosphatase	1
PBANKA_1112000	conserved Plasmodium protein, unknown function	unknown	1	up
PBANKA_1115300	glideosome-associated protein 40, putative	pellicle/IMC	2
PBANKA_1116000	TRAP-like protein	microneme	1	up
PBANKA_1116900	RNA-binding protein, putative	other	1
PBANKA_1117000	histone H2A, putative	other	1
PBANKA_1117200	conserved Plasmodium protein, unknown function	unknown	2
PBANKA_1117600	LMBR1 domain-containing protein, putative	other	1
PBANKA_1117700	malate dehydrogenase, putative	other	2
PBANKA_1120400	inner membrane complex protein 1j, putative	pellicle/IMC	2
PBANKA_1121100	tRNA-2-methylthio-N(6)-dimethylallyladenosine synthase, putative	other	2
PBANKA_1121200	vacuolar transporter chaperone, putative	other	2
PBANKA_1125100	3-oxoacyl-acyl-carrier protein synthase, putative	other	1
PBANKA_1128000	conserved Plasmodium protein, unknown function	unknown	1
PBANKA_1128100	phospholipase	other	1
PBANKA_1128700	CRAL/TRIO domain-containing protein, putative	other	1	down
PBANKA_1134900	zinc finger protein	other	2
PBANKA_1135900	conserved Plasmodium protein, unknown function	unknown	2
PBANKA_1138100	14-3-3 protein, putative	other	1
PBANKA_1141400	DNA topoisomerase 6 subunit B, putative	other	1
PBANKA_1141600	conserved Plasmodium protein, unknown function	unknown	2	up
PBANKA_1201800	conserved Plasmodium protein, unknown function	unknown	2
PBANKA_1202000	inner membrane complex protein 1c	pellicle/IMC	2
PBANKA_1204600	heptatricopeptide repeat-containing protein, putative	other	2
PBANKA_1204700	conserved Plasmodium protein, unknown function	unknown	2
PBANKA_1206800	zinc finger (CCCH type) protein, putative	other	1	down
PBANKA_1206900	tubulin beta chain, putative	other sporozoite-related gene	2
PBANKA_1208400	ribosomal protein L43, mitochondrial, putative	other	1
PBANKA_1208500	PI31 domain-containing protein, putative	other	1
PBANKA_1208600	DNA2/NAM7 helicase, putative	other	2
PBANKA_1209400	inner membrane complex sub-compartment protein 1	pellicle/IMC	2
PBANKA_1211900	phosphoinositide-specific phospholipase C	other	2
PBANKA_1213300	protein KIC8, putative	other	2
PBANKA_1215300	conserved Plasmodium protein, unknown function	unknown	2
PBANKA_1218100	oocyst capsule protein Cap380	other	2
PBANKA_1218400	protein transport protein SEC22, putative	vesicular transport	1	up
PBANKA_1219700	glutaredoxin-like protein	other	1	up
PBANKA_1220300	prodrug activation and resistance esterase, putative	other	1
PBANKA_1220400	protein BRAWNIN, putative	other	1
PBANKA_1222500	plasmepsin X, putative	proteolysis	1	down
PBANKA_1222700	conserved Plasmodium protein, unknown function	unknown	1	up
PBANKA_1224400	ferlin-like protein	other	2
PBANKA_1225300	zinc finger protein, putative	other	2
PBANKA_1226500	proteasome subunit beta type-4, putative	proteolysis	2
PBANKA_1231800	60S ribosomal protein L12, putative	ribosome biogenesis	2
PBANKA_1236200	conserved Plasmodium protein, unknown function	unknown	2	down
PBANKA_1236300	ATP-dependent RNA helicase DDX1, putative	other	1
PBANKA_1240100	conserved protein, unknown function	unknown	1	down
PBANKA_1242900	conserved protein, unknown function	unknown	1	up
PBANKA_1312700	gamete egress and sporozoite traversal protein	microneme	1
PBANKA_1312800	CLASP domain-containing protein, putative	other	1
PBANKA_1315700	rhoptry neck protein 2	rhoptry	2
PBANKA_1316200	syntaxin-6, putative	vesicular transport	2
PBANKA_1318500	conserved Plasmodium protein, unknown function	unknown	2
PBANKA_1324300	inner membrane complex sub-compartment protein 3	pellicle/IMC	2
PBANKA_1331700	C3H1-type zinc finger protein CZIF1, putative	surface protein	1
PBANKA_1332500	pre-rRNA-processing protein PNO1, putative	ribosome biogenesis	1
PBANKA_1335700	conserved Plasmodium protein, unknown function	unknown	2
PBANKA_1338900	glideosome associated protein with multiple membrane spans 1, putative	pellicle/IMC	2
PBANKA_1342600	conserved Plasmodium protein, unknown function	unknown	1
PBANKA_1342700	conserved protein, unknown function	unknown	1
PBANKA_1343500	conserved protein, unknown function	unknown	1
PBANKA_1343800	transcriptional regulatory protein sir2a	transcription	1
PBANKA_1344700	apicoplast calcium binding protein 1, putative	other	1	down
PBANKA_1344800	conserved Plasmodium protein, unknown function	unknown	1
PBANKA_1349300	conserved Plasmodium protein, unknown function	unknown	1	up
PBANKA_1349800	thrombospondin-related anonymous protein	microneme	1
PBANKA_1354100	ras-related protein Rab-11B, putative	vesicular transport	2
PBANKA_1354600	inner membrane complex suture component, putative	pellicle/IMC	2	down
PBANKA_1354900	inner membrane complex protein 1k, putative	pellicle/IMC	2
PBANKA_1355700	myosin A	pellicle/IMC	1
PBANKA_1356300	CDT1-like protein, putative	other	1
PBANKA_1358900	dynactin subunit 2, putative	other	2
PBANKA_1359800	conserved Plasmodium protein, unknown function	unknown	2
PBANKA_1362500	peptidase, putative	proteolysis	1
PBANKA_1363400	conserved Plasmodium protein, unknown function	unknown	2
PBANKA_1364800	ABC transporter B family member 6, putative	other	1	up
PBANKA_1364900	U3 small nucleolar RNA-associated protein 15, putative	other	1	up
PBANKA_1400800	protein UIS3	other sporozoite-related gene	1	up
PBANKA_1405100	V-type proton ATPase subunit H, putative	other	1
PBANKA_1409200	PhIL1-interacting candidate PIC5, putative	pellicle/IMC	1	down
PBANKA_1413500	conserved protein, unknown function	unknown	1	up
PBANKA_1418600	conserved protein, unknown function	unknown	1
PBANKA_1423100	phospholipase PLA1	other	1
PBANKA_1426100	conserved protein, unknown function	unknown	2
PBANKA_1427200	protein phosphatase PPM5	protein kinase/phosphatase	2
PBANKA_1427600	conserved Plasmodium protein, unknown function	unknown	2
PBANKA_1429200	kelch domain-containing protein, putative	other	1	down
PBANKA_1430600	conserved Plasmodium protein, unknown function	unknown	2
PBANKA_1432300	cell traversal protein for ookinetes and sporozoites	microneme	1
PBANKA_1432400	perforin-like protein 2	other	1	up
PBANKA_1433600	thrombospondin-related apical membrane protein	microneme	1
PBANKA_1435900	conserved Plasmodium protein, unknown function	unknown	1
PBANKA_1436600	inner membrane complex protein 1h	pellicle/IMC	2
PBANKA_1437400	diphthine--ammonia ligase, putative	other	1
PBANKA_1437600	glideosome-associated protein 45, putative	pellicle/IMC	2
PBANKA_1440800	conserved Plasmodium protein, unknown function	unknown	2
PBANKA_1443000	NIMA related kinase 1, putative	protein kinase/phosphatase	1
PBANKA_1443600	conserved Plasmodium protein, unknown function	unknown	1	up
PBANKA_1443700	conserved protein, unknown function	unknown	1	up
PBANKA_1444800	thioredoxin-like associated protein 1, putative	pellicle/IMC	2
PBANKA_1445900	conserved Plasmodium protein, unknown function	unknown	1	up
PBANKA_1446000	conserved Plasmodium protein, unknown function	unknown	2	up
PBANKA_1447600	nucleotidyltransferase, putative	other	2
PBANKA_1451100	conserved Plasmodium protein, unknown function	unknown	2
PBANKA_1451200	p25-alpha family protein, putative	other	2
PBANKA_1451250	conserved Plasmodium protein, unknown function	unknown	2
PBANKA_1451900	conserved Plasmodium protein, unknown function	unknown	1	up
PBANKA_1452000	hydrolase, putative	other	1
PBANKA_1455400	sulfhydryl oxidase	surface protein	1
PBANKA_1455500	conserved Plasmodium protein, unknown function	unknown	1
PBANKA_1456800	vacuolar-sorting protein SNF7, putative	vesicular transport	1
PBANKA_1459300	actin I	other sporozoite-related gene	2
PBANKA_1459500	myosin A-tail interacting protein	pellicle/IMC	2	down
PBANKA_1460400	peptidyl-prolyl cis-trans isomerase FKBP35, putative	other	2
PBANKA_1460500	serine/threonine protein kinase, putative	protein kinase/phosphatase	1
PBANKA_1463300	conserved Plasmodium protein, unknown function	unknown	2
PBANKA_1464900	rhoptry neck protein 3, putative	rhoptry	2
PBANKA_1465051	Plasmodium exported protein, unknown function	other	1	up

### Sheet: 5b
Supplementary Table 5b. Target genes of AP2-Sp3. <Gene ontology analysis.>
ID	Term	P-value	Odds ratio	Category
GO:0020007	apical complex	5.77045e-12	7.29454	CC
GO:0045177	apical part of cell	9.6423e-12	5.77966	CC
GO:0020039	pellicle	3.45066e-11	8.8106	CC
GO:0044000	movement in host	2.1565e-10	8.70546	BP
GO:0044403	biological process involved in symbiotic interaction	5.85708e-10	7.56255	BP
GO:0051701	biological process involved in interaction with host	5.85708e-10	7.56255	BP
GO:0044419	biological process involved in interspecies interaction between organisms	9.42e-10	7.31412	BP
GO:0020009	microneme	4.49903e-09	11.5572	CC
GO:0070258	inner membrane pellicle complex	6.56702e-09	7.379	CC
GO:0044409	entry into host	7.98167e-09	9.14609	BP
GO:0009986	cell surface	4.5762e-08	5.8909	CC
GO:0048870	cell motility	5.62927e-06	6.98431	BP
GO:0020008	rhoptry	7.04052e-05	5.75252	CC
GO:1990225	rhoptry neck	0.000269944	14.0208	CC
GO:0005938	cell cortex	0.000316363	Inf	CC
GO:0071944	cell periphery	0.000398939	3.33722	CC
GO:0048856	anatomical structure development	0.00150695	11.2236	BP
GO:0035891	exit from host cell	0.00245368	6.58974	BP
GO:0015035	protein-disulfide reductase activity	0.00447534	13.562	MF
GO:0020038	subpellicular network	0.00467228	Inf	CC
GO:0020003	symbiont-containing vacuole	0.0049081	2.80124	CC
GO:0065010	extracellular membrane-bounded organelle	0.0049081	2.80124	CC
GO:0043230	extracellular organelle	0.00551566	2.7507	CC
GO:0005576	extracellular region	0.00618128	2.7019	CC
GO:0015036	disulfide oxidoreductase activity	0.00688233	10.8446	MF
GO:0005509	calcium ion binding	0.00814419	3.92978	MF
GO:0004620	phospholipase activity	0.00823415	35.918	MF
GO:0015629	actin cytoskeleton	0.00947085	4.65046	CC
GO:0016298	lipase activity	0.00992339	9.03306	MF
GO:0020005	symbiont-containing vacuole membrane	0.0100233	3.81818	CC
GO:0071976	cell gliding	0.0106465	5.59006	BP
GO:0033655	host cell cytoplasm part	0.0137188	2.2762	CC
GO:0016773	phosphotransferase activity, alcohol group as acceptor	0.0138329	2.3553	MF
GO:0032507	maintenance of protein location in cell	0.0140397	19.2766	BP
GO:0030154	cell differentiation	0.0140397	19.2766	BP
GO:0051651	maintenance of location in cell	0.0140397	19.2766	BP
GO:0045185	maintenance of protein location	0.0140397	19.2766	BP
GO:0048869	cellular developmental process	0.0140397	19.2766	BP
GO:0043657	host cell	0.0156142	1.93999	CC
GO:0018995	host cellular component	0.0156142	1.93999	CC
GO:0006468	protein phosphorylation	0.0180014	2.50287	BP
GO:0032502	developmental process	0.0185487	4.59591	BP
GO:0016310	phosphorylation	0.0193948	2.46717	BP
GO:0051235	maintenance of location	0.0226369	12.844	BP
GO:0046812	host cell surface binding	0.023098	6.01377	MF
GO:0008092	cytoskeletal protein binding	0.0249172	2.96152	MF
GO:0005886	plasma membrane	0.0255268	2.49519	CC
GO:0016301	kinase activity	0.0255729	1.98715	MF
GO:0033646	host intracellular part	0.0262777	1.98474	CC
GO:0030430	host cell cytoplasm	0.0262777	1.98474	CC
GO:0044310	osmiophilic body	0.0265177	5.92074	CC
GO:0043656	host intracellular region	0.0281749	1.96261	CC
GO:0016667	oxidoreductase activity, acting on a sulfur group of donors	0.0288758	5.40992	MF
GO:0051129	negative regulation of cellular component organization	0.0328531	9.62766	BP
GO:0010639	negative regulation of organelle organization	0.0328531	9.62766	BP
GO:0016042	lipid catabolic process	0.0328531	9.62766	BP
GO:0005515	protein binding	0.0338467	1.5013	MF
GO:0030674	protein-macromolecule adaptor activity	0.0370148	8.96721	MF
GO:0045178	basal part of cell	0.0407091	9.16553	CC
GO:0071013	catalytic step 2 spliceosome	0.0407091	9.16553	CC
GO:0005869	dynactin complex	0.0407091	9.16553	CC
GO:0003700	DNA-binding transcription factor activity	0.0413219	3.44603	MF
GO:0009653	anatomical structure morphogenesis	0.0445073	7.69787	BP
GO:0000902	cell morphogenesis	0.0445073	7.69787	BP
