## Supplementary Table 6 for "Transcriptional repression by AP2-Sp3 regulates the mosquito-to-mammal infectivity switch in malaria sporozoites"

### Sheet: 6
Supplementary Table 6. List of primers used in this study.
No	Name	Sequence
1	AP2-Sp3::GFP_HR1_F	TAGAACTAGTGGATCCTGTTTGTGGTTCTGCATCTATTGTTACAG
2	AP2-Sp3::GFP_HR1_R	CCAGTAAATAATTCTTCTCCTTTACTGCTAGCTATACTTCCCATTGTTTAACTATTTAAGTCTTTTGTTTTATTC
3	AP2-Sp3::GFP_HR2_F	CACATGGCATGGATGAACTATACAAAAATAAGAATTTtCATGCtCTAAATATTTCTGGAGAGGAAAATGA
4	AP2-Sp3::GFP_HR2_R	CGGGCCCCCCCTCGAGTGTGGAATCATTTTTTTTAACAGCACTCTG
5	AP2-Sp3::GFP_gRNA_F	TATTgCTCCAGAAATATTTAGTGCA
6	AP2-Sp3::GFP_gRNA_R	AAACTGCACTAAATATTTCTGGAGc
7	AP2-Sp3::GFP_donor_F	TGTTTGTGGTTCTGCATCTATTGTTACAG
8	AP2-Sp3::GFP_donor_R	TGTGGAATCATTTTTTTTAACAGCACTCTG
9	GFP_F	GCTAGCAGTAAAGGAGAAGAATTATTTACTGG
10	GFP_R	TTTGTATAGTTCATCCATGCCATGTG
11	AP2-Sp3::GFP_check_F	TGTACATAGGCATATACACAGAATCG
12	AP2-Sp3::GFP_check_R	ACTGATGTTTTTCTATTTTCCAAATTCCC
13	GFP_check_R	CCGTATGTTGCATCACCTTCA
14	ap2-sp3(-)_HR1_F	ATTATGTATATATCTGTTTGTATGTTTTCATTCG
15	ap2-sp3(-)_HR1_R	CTCATCTACAAGCATCGTCGACGCATGGAAATTCTTATTTATACTTCCC
16	ap2-sp3(-)_HR2_F	CCTTCAATTTCGGATCCACTAGGAAATAAACAAAATTCAAATCCGAC
17	ap2-sp3(-)_HR2_R	AACTTGGCGACGAAACCTCC
18	ap2-sp3(-)_WT_check_F	AAAACATGATATTCCTATGAATTTCCTAC
19	ap2-sp3(-)_KO_check_F	CTCTTCAATGATTCATAAATAGTTGGAC
20	ap2-sp3(-)_check_R	CCAATCTCAAATATCTTGCTTATCTAC
21	GST-AP2-Sp3_F	GGGGCCCCTGGGATCCAAAAATAGAAAAATAAATTATAATGCAATTGATACAATGTGG
22	GST-AP2-Sp3_R	GATGCGGCCGCTCGAGAATACTAAGCCTTGATCTTTTAGTTTTTTCAGC
23	MBP-AP2-Sp3_F	TGTCCATGGGCGGCCGCAAAAATAGAAAAATAAATTATAATGCAATTGATACAATGTGG
24	MBP-AP2-Sp3_R	CAGGGAATTCGGATCCAATACTAAGCCTTGATCTTTTAGTTTTTTCAGC
25	AP2-Sp3::GFPAP2mut_HR1_F	TAGAACTAGTGGATCCACAGTAAATACCAAACTGAAAATCAAAGC
26	AP2-Sp3::GFPAP2mut_HR1_R	GTGGATGAAAATGTGGTTGCgcCATTGTATCAATTGC
27	AP2-Sp3::GFPAP2mut_HR2_F	GCAACCACATTTTCATCCACATAATAAAGAATTTCGAGTAgcGTATAGATATAAAGG
28	AP2-Sp3::GFPAP2mut_HR2_R	CGGGCCCCCCCTCGAGATTGTATGGGCCATAGTGAGG
29	AP2-Sp3::GFPAP2mut_gRNA_F	TATTgATAATAAAGAATTTCGAGTA
30	AP2-Sp3::GFPAP2mut_gRNA_R	AAACTACTCGAAATTCTTTATTATc
31	AP2-Sp3::GFPAP2mut_donor/check_F	ACAGTAAATACCAAACTGAAAATCAAAGC
32	AP2-Sp3::GFPAP2mut_donor_R	GATTGTATGGGCCATAGTGAGG
33	AP2-Sp3::GFPAP2mut_check_R	AGAACCTGGAATATTAGGTAATTCATATCC
34	uis4_cis_mutation_HR_F	TAGAACTAGTGGATCAGGCCTTAATAATAGATACATCACAC
35	uis4_cis_mutation_HR_R	CGGGCCCCCCCTCGATGGGCCGAATGATTTATTTTCCATG
36	uis4_cis_mutation_1_F	GTGTAGATTTTTTTGTTTGACaATTtCATaATTtTCTTTTATTCATCG
37	uis4_cis_mutation_1_R	CGATGAATAAAAGAaAATtATGaAATtGTCAAACAAAAAAATCTACAC
38	uis4_cis_mutation_2_F	CAGCTGTTATACAAAAGaATTtAATTGGCTGATAC
39	uis4_cis_mutation_2_R	GTATCAGCCAATTaAATtCTTTTGTATAACAGCTG
40	uis4_cis_mutation_3_F	GGATACATGCGGATATTATaATTtTCAGATGATTTA
41	uis4_cis_mutation_3_R	TAAATCATCTGAaAATtATAATATCCGCATGTATCC
42	uis4_cis_mutation_4_F	GGCATCACCtATTGATGAGACAAACG
43	uis4_cis_mutation_4_R	CGTTTGTCTCATCAATaGGTGATGCC
44	uis4_cis_mutation_gRNA1_F	TATTgAATAAAAGACAATGATGCAA
45	uis4_cis_mutation_gRNA1_R	AAACTTGCATCATTGTCTTTTATTc
46	uis4_cis_mutation_gRNA2_F	TATTgTGAATCGTTTGTCTCATCAA
47	uis4_cis_mutation_gRNA2_R	AAACTTGATGAGACAAACGATTCAc
48	uis4_cis_mutation_donor_F	AGGCCTTAATAATAGATACATCACAC
49	uis4_cis_mutation_donor_R	TGGGCCGAATGATTTATTTTCCATG
50	uis4_cis_mutation_check_F	GCGAGACATAAATATATTTTGAGTTTTTTCC
51	uis4_cis_mutation_check_R	GTTCTCTTTCTGAATTACACTACTCATAATG
52	spect2_cis_mutation_HR_F	TAGAACTAGTGGATCCAAGGGATGAATTTTATGACGAATACG
53	spect2_cis_mutation_HR_R	CGGGCCCCCCCTCGAGATCCACAAAATATTCGCGG
54	spect2_cis_mutation_F	GGGAGAGAATTAATCATTTTATAAAATAAATTAAATGC
55	spect2_cis_mutation_R	GATTAATTCTCTCCCTTTTAaATTtTTTTTATTTATTTTTATTATTATTAATAC
56	spect2_cis_mutation_gRNA_F	TATTgTAAATAAAAACAATGTAAAA
57	spect2_cis_mutation_gRNA_R	AAACTTTTACATTGTTTTTATTTAc
58	spect2_cis_mutation_donor_F	CAAGGGATGAATTTTATGACGAATACG
59	spect2_cis_mutation_donor_R	AGATCCACAAAATATTCGCGG
60	spect2_cis_mutation_check_F	TCGGAAAGAACCCATAGTTCC
61	spect2_cis_mutation_check_R	TGCATAATATGTCATAGTTCAAAGGTATC
62	b9_cis_mutation_HR_F	TAGAACTAGTGGATCACCATAGTTCAAATAGTAGCGAACTG
63	b9_cis_mutation_HR_R	CGGGCCCCCCCTCGACCCAAACTTTAATGTATCCTTCGTGC
64	b9_cis_mutation_F	CTAAAAaAATtGAAATAAATAAATTTTTTTTCTGTCTTTTGTGCATGC
65	b9_cis_mutation_R	TTTCaATTtTTTTAGAGACCTTTGAATACATGC
66	b9_cis_mutation_gRNA_F	TATTgTTCAAAGGTCTCTAAAACAA
67	b9_cis_mutation_gRNA_R	AAACTTGTTTTAGAGACCTTTGAAc
68	b9_cis_mutation_donor_F	ACCATAGTTCAAATAGTAGCGAACTG
69	b9_cis_mutation_donor_R	CCCAAACTTTAATGTATCCTTCGTGC
70	b9_cis_mutation_check_F	TCGTATGATAGGCTTATTCATGTTTTG
71	b9_cis_mutation_check_R	ATCCTATGCATTACTTCTACCCTC
72	uis4_qPCR_F	TCCAGTCGAAAATCCATACCCAG
73	uis4_qPCR_R	ATCGCTTGGTTTGGGCTCTG
74	spect2_qPCR_F	TCGGGGAAAGGAGTTTCAGC
75	spect2_qPCR_R	TGTTGCATCAACACACACAAGG
76	b9_qPCR_F	TGCATTTGTTCTACCCAGAATGG
77	b9_qPCR_R	TCTTGAACCTAGATTGGGTGTAG
78	maebl_qPCR_F	TGAAACGCGCCATATTGATGA
79	maebl_qPCR_R	TCATCATTCGAACAACTTCCAGA
